# BRG1 defines a genomic subset of inflammatory genes transcriptionally controlled by the glucocorticoid receptor

**DOI:** 10.1101/2021.12.13.472398

**Authors:** Aikaterini Mechtidou, Franziska Greulich, Benjamin A. Strickland, Céline Jouffe, Filippo M. Cernilogar, Gunnar Schotta, N. Henriette Uhlenhaut

## Abstract

Glucocorticoids (such as Dexamethasone) are commonly used immunomodulatory drugs with potent anti-inflammatory effects, whose mechanisms of action remain incompletely understood. They bind to the Glucocorticoid Receptor (GR), a nuclear hormone receptor that acts as a transcription factor to directly control the expression of inflammatory genes. To elucidate the complex molecular mechanisms employed by GR during the suppression of innate immune responses, we have performed proteomics, ChIP-seq, ATAC-seq, RNA-seq and bioinformatics together with genetic and pharmacological loss of function studies in primary mouse macrophages. We found that GR interacts with the ATP-dependent SWI/SNF chromatin remodeling complex to regulate a specific subset of target genes. Here we show that the central catalytic subunit BRG1 is required not only for the transcriptional activation of classical GR target genes such as *Fkbp5* or *Klf9*, but also for the transcriptional repression of cytokines and chemokines such as *Ccl2, Cxcl10* or *Il1a*. We demonstrate that loss of BRG1 activity leads to reduced histone deacetylase (HDAC) function, and consequently increased histone acetylation, at these repressive GR binding sites. Altogether, our findings suggest that GR interacts with BRG1 to assemble a functional co-repressor complex at a defined fraction of macrophage *cis*-regulatory elements. These results may indicate additional non-classical, remodeling-independent functions of the SWI/SNF complex and may have implications for the development of future immunomodulatory therapies.

**GRAPHICAL ABSTRACT:** Graphical Abstract.
In macrophages (mΦ) responding to bacterial LPS and Dexamethasone, the Glucocorticoid Receptor (GR) activates target genes like *Klf9* or *Fkbp5* via interaction with the BRG1-containing SWI/SNF complex, chromatin remodeling and Mediator recruitment. At the same time, GR represses the expression of inflammatory cytokines and chemokines such as *Ccl2, Cxcl10, Il1a etc*. by assembling a BRG1-containing co-repressor complex and de-acetylating surrounding histone tails. Loss of BRG1 activity affects both the transcriptional activation and repression of a subset of myeloid GR target genes via distinct mechanisms. (iTF: inflammatory transcription factor; Ac: histone acetylation) (Created with BioRender.com.)
