## Supplementary material for "BRG1 defines a genomic subset of inflammatory genes transcriptionally controlled by the glucocorticoid receptor": Suppl Table S1

### Sheet: qRT-PCR primers
Supplemental Table S1
qRT-PCR primers
Gene	Forward Primer	Reverse Primer
Smarca4/Brg1	TTTTCCTGCTCAGTACCCGT	TTCTGCTGTCCAATGCGATG
Smarca2/Brm	CGGCACCCTAAAGCATTACC	GGGACGATGATGAGGTAGGG
Hdac1	CTGTCAGTTGTCCACGGGAG	CAGTTCACAGCGATGTCCGT
Hdac2	GGCGGCAAGAAGAAAGTGTG	GAGGCTTCATGGGATGACCC
Hdac3	CGACGCTGAAGAGAGAGGTC	CTTGTCGTTGTCATGGTCGC
Nr3c1/GR	AGCTCCCCCTGGTAGAGAC	GGTGAAGACGCAGAAACCTTG
Rplp0	AGATTCGGGATATGCTGTTGGC	TCGGGTCCTAGACCAGTGTTC
Fkbp5	CAAACGGAAAGGCGAGGGAT	ACACCACATCTCGGCAATCA
Klf9	CCCACTGTGTGAGAAGAGATTCAT	TCTTGATCATGCTGGGATGGAAC
Cxcl10	TGAGAGACATCCCGAGCCAA	GAGGCAGAAAATGACGGCAG
Ccl2	TTAAAAACCTGGATCGGAACCAA	GCATTAGCTTCAGATTTACGGGT
Il1a	ACGTCAAGCAACGGGAAGAT	AAGGTGCTGATCTGGGTTGG
Il1rn	TCTCTCCTTCTCATCCTTCTGTT	GCAATGAGCTGGTTGTTTCTCA
