## Supplementary material for "BRG1 defines a genomic subset of inflammatory genes transcriptionally controlled by the glucocorticoid receptor": Suppl Table S2

### Sheet: ChIP-qPCR primers
Supplemental table S2
ChIP-qPCR primers
Locus (cis-regulatory)	Forward Primer	Reverse Primer
Neg. control for BRG1 ChIP	ATACCATCGTAGCCCAGAGG	AGGCTTCCTCTATGTGGCAG
Neg. control	TAGCTTTCGACAGAGGTCCTAAG	CCGAAGGTGGCCGGTTGT
pos. control	CAGGGACGTTGTGTGGTAAC	AGACACACTCCCTGCCAAG
Dm spike in	TGTTAACAATCACGGCGCAT	AAACGACACCACAAAGCGAA
Fkbp5	AGCGTAAGATCGCGAGAGTG	AACGTCGAGGGTGGAGAGTA
Klf9	TTCCGGGAAAGCAAGGTTTG	CCACACAGACACAGAGGGAA
Cxcl10	CCAGGCTATGCGATGGTTCA	GATAAGAGCTGACCCGGCAA
Ccl2	GGAGAAAACGGGAAACCCCA	ATTGTGCAATCTGCTGTCGC
Il1a	CAAGGAAGTAGAGGCCGAGT	GCAAACGCGCATGGAAATTC
Il1rn	ACAACACACCATTGCGACAC	TGTGCTGCTGTCATTCCGTT
